# From birds to mammals: spillover of highly pathogenic avian influenza H5N1 virus to dairy cattle led to efficient intra- and interspecies transmission

**DOI:** 10.1101/2024.05.22.595317

**Authors:** Leonardo C. Caserta, Elisha A. Frye, Salman L. Butt, Melissa Laverack, Mohammed Nooruzzaman, Lina M. Covaleda, Alexis C. Thompson, Melanie Prarat Koscielny, Brittany Cronk, Ashley Johnson, Katie Kleinhenz, Erin E. Edwards, Gabriel Gomez, Gavin Hitchener, Mathias Martins, Darrell R. Kapczynski, David L. Suarez, Ellen Ruth Alexander Morris, Terry Hensley, John S. Beeby, Manigandan Lejeune, Amy K. Swinford, François Elvinger, Kiril M. Dimitrov, Diego G. Diel

## Abstract

Infections with the highly pathogenic avian influenza (HPAI) H5N1 clade 2.3.4.4b virus have resulted in the death of millions of domestic birds and thousands of wild birds in the U.S. since January, 2022^1–4^ Throughout this outbreak, spillovers of the virus to mammals have been frequently documented^5–12^. Here, we report the detection of HPAI H5N1 virus in dairy cattle herds across several states in the U.S. The affected cows displayed clinical signs encompassing decreased feed intake, altered fecal consistency, respiratory distress, and decreased milk production with abnormal milk. Infectious virus and RNA were consistently detected in milk collected from affected cows. Viral staining in tissues revealed a distinct tropism of the virus for the epithelial cells lining the alveoli of the mammary gland in cows. Analysis of whole genome sequences obtained from dairy cows, birds, domestic cats, and a racoon from affected farms indicated multidirectional interspecies transmissions. Epidemiologic and genomic data revealed efficient cow-to-cow transmission after healthy cows from an affected farm were transported to a premise in a different state. These results demonstrate the transmission of HPAI H5N1 clade 2.3.4.4b virus at a non-traditional interface and to a new and highly relevant livestock species, underscoring the ability of the virus to cross species barriers.
