## Supplementary Table 1 for "From birds to mammals: spillover of highly pathogenic avian influenza H5N1 virus to dairy cattle led to efficient intra- and interspecies transmission"

### Sheet: HPAI all samples
Supplementary Data Table 1: Highly pathogenic avian influenza detection in dairy cattle and other animals by RT-PCR
Sample ID	Date Collected	Farm	State	species	sample	IAV-M	H5	Date Tested	Note
059396-24-1	2024-03-13	Farm 1 (TX1)	TX	bovine	nasal swab	NEG	NEG	2024-03-22
059396-24-2	2024-03-13	Farm 1 (TX1)	TX	bovine	nasal swab	NEG	NEG	2024-03-22
059396-24-2	2024-03-13	Farm 1 (TX1)	TX	bovine	nasal swab	NEG	NEG	2024-03-22
059396-24-3	2024-03-13	Farm 1 (TX1)	TX	bovine	nasal swab	NEG	NEG	2024-03-22
059396-24-4	2024-03-13	Farm 1 (TX1)	TX	bovine	nasal swab	34.7645	NEG	2024-03-22
059396-24-5	2024-03-13	Farm 1 (TX1)	TX	bovine	nasal swab	NEG	NEG	2024-03-22
059396-24-6	2024-03-13	Farm 1 (TX1)	TX	bovine	nasal swab	NEG	NEG	2024-03-22
059396-24-7	2024-03-13	Farm 1 (TX1)	TX	bovine	nasal swab	NEG	NEG	2024-03-22
059396-24-8	2024-03-13	Farm 1 (TX1)	TX	bovine	nasal swab	26.7443	31.4	2024-03-22	Influenza A sequences first detected by NGS.
059396-24-9	2024-03-13	Farm 1 (TX1)	TX	bovine	nasal swab	NEG	NEG	2024-03-22
059396-24-10	2024-03-13	Farm 1 (TX1)	TX	bovine	nasal swab	NEG	NEG	2024-03-22
059396-24-1	2024-03-13	Farm 1 (TX1)	TX	bovine	whole blood	35.5684	NT	2024-03-22
059396-24-2	2024-03-13	Farm 1 (TX1)	TX	bovine	whole blood	NEG	NT	2024-03-22
059396-24-2	2024-03-13	Farm 1 (TX1)	TX	bovine	whole blood	NEG	NT	2024-03-22
059396-24-3	2024-03-13	Farm 1 (TX1)	TX	bovine	whole blood	NEG	NT	2024-03-22
059396-24-4	2024-03-13	Farm 1 (TX1)	TX	bovine	whole blood	36.5729	NT	2024-03-22
059396-24-5	2024-03-13	Farm 1 (TX1)	TX	bovine	whole blood	NEG	NT	2024-03-22
059396-24-6	2024-03-13	Farm 1 (TX1)	TX	bovine	whole blood	NEG	NT	2024-03-22
059396-24-7	2024-03-13	Farm 1 (TX1)	TX	bovine	whole blood	NEG	NT	2024-03-22
059396-24-8	2024-03-13	Farm 1 (TX1)	TX	bovine	whole blood	NEG	NT	2024-03-22
059396-24-9	2024-03-13	Farm 1 (TX1)	TX	bovine	whole blood	NEG	NT	2024-03-22
B2408700-31544	2024-03-29	Farm 3 (OH1)	OH	bovine	milk	9.67	10.49	2024-03-29	Clinical animals
057377-24-16	2024-03-13	Farm 2 (TX2)	TX	bovine	milk	10.1899	16.275	2024-03-25	Site 1
057377-24-4	2024-03-13	Farm 2 (TX2)	TX	bovine	milk	10.2922	14.494	2024-03-25	Site 1
057377-24-6	2024-03-13	Farm 2 (TX2)	TX	bovine	milk	10.4079	16.355	2024-03-25	Site 1
063200-24-4	2024-03-13	Farm 1 (TX1)	TX	bovine	milk	10.467	NT	2024-03-25	Paired sample to 059396-24-4
A240730133-80	2024-03-10	Farm 6 (TX4)	TX	bovine	milk	11.7	9.4	2024-04-01
057377-24-9	2024-03-13	Farm 2 (TX2)	TX	bovine	milk	11.703	19.276	2024-03-25	Site 1
057377-24-14	2024-03-13	Farm 2 (TX2)	TX	bovine	milk	11.7799	14.56	2024-03-25	Site 1
063224-24-9	2024-03-19	Farm 1 (TX1)	TX	bovine	milk	12.2862	16.49	2024-03-26
063224-24-10	2024-03-19	Farm 1 (TX1)	TX	bovine	milk	12.2925	16.49	2024-03-26
063200-24-11	2024-03-13	Farm 1 (TX1)	TX	bovine	pooled milk pellet	16.6753	NT	2024-03-25	Influenza A virus was isolated
062211-24-1	2024-03-19	Farm 1 (TX1)	TX	pigeon	cloacal swab	36	36	2024-03-21
062211-24-4	2024-03-19	Farm 1 (TX1)	TX	grackle	pooled choanal swab	26.85	27.06	2024-03-21
062222-24-B	2024-03-19	Farm 1 (TX1)	TX	cat	brain	12.89	13.72	2024-03-22
062222-24-L	2024-03-19	Farm 1 (TX1)	TX	cat	lung	17.5	18.15	2024-03-22
057377-24-12	2024-03-13	Farm 2 (TX2)	TX	bovine	milk	12.5313	37.429	2024-03-25	Site 1
078707-24-14	2024-04-02	Farm 3 (OH1)	OH	bovine	milk	12.7018	18.567	2024-04-05
063200-24-6	2024-03-13	Farm 1 (TX1)	TX	bovine	milk	12.7097	18.45	2024-03-25	Paired sample to 059396-24-6
063224-24-3	2024-03-19	Farm 1 (TX1)	TX	bovine	milk	12.8255	18.33	2024-03-26
057377-24-21	2024-03-13	Farm 2 (TX2)	TX	bovine	milk	13.2059	16.465	2024-03-25	Site 1
057377-24-11	2024-03-13	Farm 2 (TX2)	TX	bovine	milk	13.2626	18.231	2024-03-25	Site 1
057377-24-10	2024-03-13	Farm 2 (TX2)	TX	bovine	milk	13.2678	16.772	2024-03-25	Site 1
057377-24-7	2024-03-13	Farm 2 (TX2)	TX	bovine	milk	13.2845	17.373	2024-03-25	Site 1
063200-24-1	2024-03-13	Farm 1 (TX1)	TX	bovine	milk	13.6357	NT	2024-03-25	Paired sample to 059396-24-1
078707-24-4	2024-04-02	Farm 3 (OH1)	OH	bovine	milk	14.1641	29.005	2024-04-05
063224-24-11	2024-03-19	Farm 1 (TX1)	TX	bovine	pooled milk pellet	16.712	NT	2024-03-29	Influenza A virus was isolated
086533-24-1	2024-04-10	Farm 1 (TX1)	TX	bovine	composite milk	36.4408	NT	2024-04-12	pen 11-12
086533-24-2	2024-04-10	Farm 1 (TX1)	TX	bovine	composite milk	35.5397	NT	2024-04-12	pen 11-12
086533-24-3	2024-04-10	Farm 1 (TX1)	TX	bovine	composite milk	NEG	NT	2024-04-12	pen 11-12
086533-24-4	2024-04-10	Farm 1 (TX1)	TX	bovine	composite milk	NEG	NT	2024-04-12	pen 11-12
086533-24-5	2024-04-10	Farm 1 (TX1)	TX	bovine	composite milk	35.1123	NT	2024-04-12	pen 11-12
086533-24-6	2024-04-10	Farm 1 (TX1)	TX	bovine	composite milk	NEG	NT	2024-04-12	pen 11-12
086533-24-7	2024-04-10	Farm 1 (TX1)	TX	bovine	composite milk	NEG	NT	2024-04-12	pen 11-12
086533-24-8	2024-04-10	Farm 1 (TX1)	TX	bovine	composite milk	NEG	NT	2024-04-12	pen 11-12
057377-24-18	2024-03-13	Farm 2 (TX2)	TX	bovine	milk	14.324	18.238	2024-03-25	Site 1
B2408700-42157	2024-03-29	Farm 3 (OH1)	OH	bovine	milk	14.39	14.57	2024-03-29	Clinical animals
B2408700-47978	2024-03-29	Farm 3 (OH1)	OH	bovine	milk	14.82	12.76	2024-03-29	Clinical animals
B2408700-100846	2024-03-29	Farm 3 (OH1)	OH	bovine	milk	14.99	13.87	2024-03-29	Clinical animals
A240730133-25	2024-03-10	Farm 6 (TX4)	TX	bovine	milk	15	12.6	2024-04-01
078707-24-7	2024-04-02	Farm 3 (OH1)	OH	bovine	milk	15.0129	19.2	2024-04-05
057377-24-8	2024-03-13	Farm 2 (TX2)	TX	bovine	milk	15.0202	18.203	2024-03-25	Site 1
063200-24-5	2024-03-13	Farm 1 (TX1)	TX	bovine	milk	15.0928	13.2	2024-03-25	Paired sample to 059396-24-5
078707-24-12	2024-04-02	Farm 3 (OH1)	OH	bovine	milk	15.1152	19.876	2024-04-05
063200-24-10	2024-03-13	Farm 1 (TX1)	TX	bovine	milk	15.1224	19.2	2024-03-25	Paired sample to 059396-24-10
A240730133-92	2024-03-10	Farm 6 (TX4)	TX	bovine	milk	15.2	14.6	2024-04-01
057377-24-2	2024-03-13	Farm 2 (TX2)	TX	bovine	milk	15.2197	23.781	2024-03-25	Site 1
063224-24-4	2024-03-19	Farm 1 (TX1)	TX	bovine	milk	15.3271	19.21	2024-03-26
063224-24-7	2024-03-19	Farm 1 (TX1)	TX	bovine	milk	15.3532	20.27	2024-03-26
057377-24-17	2024-03-13	Farm 2 (TX2)	TX	bovine	milk	15.4299	20.103	2024-03-25	Site 1
057377-24-25	2024-03-13	Farm 2 (TX2)	TX	bovine	milk	15.6078	19.324	2024-03-25	Site 1
057377-24-20	2024-03-13	Farm 2 (TX2)	TX	bovine	milk	15.6326	19.532	2024-03-25	Site 1
A240850042-44	2024-03-24	Farm 8 (NM1)	NM	bovine	milk	16.4	18.4	2024-03-27
078707-24-9	2024-04-02	Farm 3 (OH1)	OH	bovine	milk	16.5378	21.869	2024-04-05
A240730133-11	2024-03-10	Farm 6 (TX4)	TX	bovine	milk	16.7	17.6	2024-04-01
078707-24-10	2024-04-02	Farm 3 (OH1)	OH	bovine	milk	16.7091	22.2	2024-04-05
057377-24-26	2024-03-13	Farm 2 (TX2)	TX	bovine	milk	16.7993	19.651	2024-03-25	Site 1
063224-24-6	2024-03-19	Farm 1 (TX1)	TX	bovine	milk	16.901	19.96	2024-03-26
057377-24-1	2024-03-13	Farm 2 (TX2)	TX	bovine	milk	16.9186	21.186	2024-03-25	Site 1
A240730133-7	2024-03-10	Farm 6 (TX4)	TX	bovine	milk	17	18	2024-04-01
084875-24-2	2024-04-10	Farm 3 (OH1)	OH	bovine	milk	17.0421	NT	2024-04-11	1-6 last clinical cows at OH1
063200-24-7	2024-03-13	Farm 1 (TX1)	TX	bovine	milk	17.1464	19.1	2024-03-25	Paired sample to 059396-24-7
067041-24-1	2024-03-15	Farm 2 (TX2)	TX	bovine	composite bulk tank milk	15.2069	18.96	2024-03-25	Site 2
067041-24-2	2024-03-14	Farm 2 (TX2)	TX	bovine	composite bulk tank milk	14.3985	17.76	2024-03-25	Site 2
067041-24-3	2024-03-16	Farm 2 (TX2)	TX	bovine	composite bulk tank milk	17.3632	20.74	2024-03-25	Site 2
067041-24-4	2024-03-16	Farm 2 (TX2)	TX	bovine	composite bulk tank milk	16.6727	19.49	2024-03-25	Site 2
067041-24-5	2024-03-16	Farm 2 (TX2)	TX	bovine	composite bulk tank milk	14.2955	18.89	2024-03-25	Site 2
067041-24-6	2024-03-16	Farm 2 (TX2)	TX	bovine	composite bulk tank milk	14.5025	16.68	2024-03-25	Site 2
B2408700-2117	2024-03-29	Farm 3 (OH1)	OH	bovine	nasal swab	NEG	NT	2024-03-29	Clinical animals
B2408700-31544	2024-03-29	Farm 3 (OH1)	OH	bovine	nasal swab	NEG	NT	2024-03-29	Clinical animals
B2408700-42157	2024-03-29	Farm 3 (OH1)	OH	bovine	nasal swab	33.69	34.6	2024-03-29	Clinical animals
B2408700-43305	2024-03-29	Farm 3 (OH1)	OH	bovine	nasal swab	NEG	NT	2024-03-29	Clinical animals
B2408700-47978	2024-03-29	Farm 3 (OH1)	OH	bovine	nasal swab	NEG	NT	2024-03-29	Clinical animals
B2408700-49326	2024-03-29	Farm 3 (OH1)	OH	bovine	nasal swab	NEG	NT	2024-03-29	Clinical animals
B2408700-85938	2024-03-29	Farm 3 (OH1)	OH	bovine	nasal swab	NEG	NT	2024-03-29	Clinical animals
B2408700-100072	2024-03-29	Farm 3 (OH1)	OH	bovine	nasal swab	39.82	33.28	2024-03-29	Clinical animals
B2408700-100846	2024-03-29	Farm 3 (OH1)	OH	bovine	nasal swab	NEG	NT	2024-03-29	Clinical animals
063200-24-2	2024-03-13	Farm 1 (TX1)	TX	bovine	milk	17.1584	17.09	2024-03-25	Paired sample to 059396-24-2
084875-24-4	2024-04-10	Farm 3 (OH1)	OH	bovine	milk	17.1912	NT	2024-04-11	1-6 last clinical cows at OH1
B2408700-43305	2024-03-29	Farm 3 (OH1)	OH	bovine	milk	17.4	17.4	2024-03-29	Clinical animals
078707-24-11	2024-04-02	Farm 3 (OH1)	OH	bovine	milk	17.5956	34.71	2024-04-05
084875-24-5	2024-04-10	Farm 3 (OH1)	OH	bovine	milk	17.6608	NT	2024-04-11	1-6 last clinical cows at OH1
078707-24-2	2024-04-02	Farm 3 (OH1)	OH	bovine	milk	17.8775	21.791	2024-04-05
057377-24-22	2024-03-13	Farm 2 (TX2)	TX	bovine	milk	18.1911	20.755	2024-03-25	Site 1
A240860508-25	2024-03-19	Farm 9 (KS1)	KS	bovine	milk	18.4	19.5	2024-03-28
057377-24-27	2024-03-13	Farm 2 (TX2)	TX	bovine	milk	18.4108	21.881	2024-03-25	Site 1
057377-24-15	2024-03-13	Farm 2 (TX2)	TX	bovine	milk	18.6066	21.708	2024-03-25	Site 1
078707-24-1	2024-04-02	Farm 3 (OH1)	OH	bovine	milk	19.1976	23.082	2024-04-05
078707-24-6	2024-04-02	Farm 3 (OH1)	OH	bovine	milk	19.3474	23.498	2024-04-05
057377-24-19	2024-03-13	Farm 2 (TX2)	TX	bovine	milk	19.6255	24.756	2024-03-25	Site 1
078707-24-13	2024-04-02	Farm 3 (OH1)	OH	bovine	milk	19.8394	27	2024-04-05
A240780262-10	2024-03-16	Farm 8 (NM1)	NM	bovine	milk	19.9	23.2	2024-03-27
078707-24-3	2024-04-02	Farm 3 (OH1)	OH	bovine	milk	19.9495	22.139	2024-04-05
A240950015-5	2024-04-03	Farm 7 (TX5)	TX	bovine	milk	20.3	20.8	2024-04-08
A240780262-34	2024-03-16	Farm 8 (NM1)	NM	bovine	milk	20.5	27.4	2024-03-27
A240730133-31	2024-03-10	Farm 6 (TX4)	TX	bovine	milk	20.8	26.1	2024-04-01
B2408700-31377	2024-03-29	Farm 3 (OH1)	OH	bovine	nasal swab	37.37	NA	2024-03-29	Non-clinical animals
B2408700-42225	2024-03-29	Farm 3 (OH1)	OH	bovine	nasal swab	27.51	NA	2024-03-29	Non-clinical animals
B2408700-44553	2024-03-29	Farm 3 (OH1)	OH	bovine	nasal swab	NEG	NT	2024-03-29	Non-clinical animals
B2408700-44906	2024-03-29	Farm 3 (OH1)	OH	bovine	nasal swab	NEG	NT	2024-03-29	Non-clinical animals
B2408700-47093	2024-03-29	Farm 3 (OH1)	OH	bovine	nasal swab	NEG	NT	2024-03-29	Non-clinical animals
B2408700-47309	2024-03-29	Farm 3 (OH1)	OH	bovine	nasal swab	37.52	NA	2024-03-29	Non-clinical animals
B2408700-47575	2024-03-29	Farm 3 (OH1)	OH	bovine	nasal swab	NEG	NT	2024-03-29	Non-clinical animals
B2408700-47989	2024-03-29	Farm 3 (OH1)	OH	bovine	nasal swab	NEG	NT	2024-03-29	Non-clinical animals
B2408700-49799	2024-03-29	Farm 3 (OH1)	OH	bovine	nasal swab	NEG	NT	2024-03-29	Non-clinical animals
B2408700-100908	2024-03-29	Farm 3 (OH1)	OH	bovine	nasal swab	NEG	NT	2024-03-29	Non-clinical animals
078707-24-1	2024-04-02	Farm 3 (OH1)	OH	bovine	nasal swab	NEG	NT	2024-04-05
078707-24-2	2024-04-02	Farm 3 (OH1)	OH	bovine	nasal swab	NEG	NT	2024-04-05
078707-24-3	2024-04-02	Farm 3 (OH1)	OH	bovine	nasal swab	NEG	NT	2024-04-05
078707-24-4	2024-04-02	Farm 3 (OH1)	OH	bovine	nasal swab	33.0731	NT	2024-04-05
078707-24-5	2024-04-02	Farm 3 (OH1)	OH	bovine	nasal swab	NEG	NT	2024-04-05
078707-24-6	2024-04-02	Farm 3 (OH1)	OH	bovine	nasal swab	NEG	NT	2024-04-05
078707-24-7	2024-04-02	Farm 3 (OH1)	OH	bovine	nasal swab	NEG	NT	2024-04-05
078707-24-8	2024-04-02	Farm 3 (OH1)	OH	bovine	nasal swab	NEG	NT	2024-04-05
078707-24-9	2024-04-02	Farm 3 (OH1)	OH	bovine	nasal swab	NEG	NT	2024-04-05
078707-24-10	2024-04-02	Farm 3 (OH1)	OH	bovine	nasal swab	NEG	NT	2024-04-05
078707-24-11	2024-04-02	Farm 3 (OH1)	OH	bovine	nasal swab	NEG	NT	2024-04-05
078707-24-12	2024-04-02	Farm 3 (OH1)	OH	bovine	nasal swab	NEG	NT	2024-04-05
078707-24-13	2024-04-02	Farm 3 (OH1)	OH	bovine	nasal swab	NEG	NT	2024-04-05
078707-24-14	2024-04-02	Farm 3 (OH1)	OH	bovine	nasal swab	34.4689	NT	2024-04-05
078707-24-15	2024-04-02	Farm 3 (OH1)	OH	bovine	nasal swab	NEG	NT	2024-04-05
078707-24-1	2024-04-02	Farm 3 (OH1)	OH	bovine	whole blood	NEG	NT	2024-04-05
078707-24-2	2024-04-02	Farm 3 (OH1)	OH	bovine	whole blood	NEG	NT	2024-04-05
078707-24-3	2024-04-02	Farm 3 (OH1)	OH	bovine	whole blood	NEG	NT	2024-04-05
078707-24-4	2024-04-02	Farm 3 (OH1)	OH	bovine	whole blood	NEG	NT	2024-04-05
078707-24-5	2024-04-02	Farm 3 (OH1)	OH	bovine	whole blood	NEG	NT	2024-04-05
078707-24-6	2024-04-02	Farm 3 (OH1)	OH	bovine	whole blood	NEG	NT	2024-04-05
078707-24-7	2024-04-02	Farm 3 (OH1)	OH	bovine	whole blood	NEG	NT	2024-04-05
078707-24-8	2024-04-02	Farm 3 (OH1)	OH	bovine	whole blood	35.1679	NT	2024-04-05
078707-24-9	2024-04-02	Farm 3 (OH1)	OH	bovine	whole blood	NEG	NT	2024-04-05
078707-24-10	2024-04-02	Farm 3 (OH1)	OH	bovine	whole blood	NEG	NT	2024-04-05
078707-24-11	2024-04-02	Farm 3 (OH1)	OH	bovine	whole blood	NEG	NT	2024-04-05
078707-24-12	2024-04-02	Farm 3 (OH1)	OH	bovine	whole blood	NEG	NT	2024-04-05
078707-24-13	2024-04-02	Farm 3 (OH1)	OH	bovine	whole blood	NEG	NT	2024-04-05
078707-24-14	2024-04-02	Farm 3 (OH1)	OH	bovine	whole blood	NEG	NT	2024-04-05
078707-24-15	2024-04-02	Farm 3 (OH1)	OH	bovine	whole blood	NEG	NT	2024-04-05
078707-24-1	2024-04-02	Farm 3 (OH1)	OH	bovine	serum	NEG	NT	2024-04-05
078707-24-2	2024-04-02	Farm 3 (OH1)	OH	bovine	serum	NEG	NT	2024-04-05
078707-24-3	2024-04-02	Farm 3 (OH1)	OH	bovine	serum	NEG	NT	2024-04-05
078707-24-4	2024-04-02	Farm 3 (OH1)	OH	bovine	serum	NEG	NT	2024-04-05
078707-24-5	2024-04-02	Farm 3 (OH1)	OH	bovine	serum	35.3756	NT	2024-04-05
078707-24-6	2024-04-02	Farm 3 (OH1)	OH	bovine	serum	NEG	NT	2024-04-05
078707-24-7	2024-04-02	Farm 3 (OH1)	OH	bovine	serum	NEG	NT	2024-04-05
078707-24-8	2024-04-02	Farm 3 (OH1)	OH	bovine	serum	NEG	NT	2024-04-05
078707-24-9	2024-04-02	Farm 3 (OH1)	OH	bovine	serum	NEG	NT	2024-04-05
078707-24-10	2024-04-02	Farm 3 (OH1)	OH	bovine	serum	NEG	NT	2024-04-05
078707-24-11	2024-04-02	Farm 3 (OH1)	OH	bovine	serum	NEG	NT	2024-04-05
078707-24-12	2024-04-02	Farm 3 (OH1)	OH	bovine	serum	NEG	NT	2024-04-05
078707-24-13	2024-04-02	Farm 3 (OH1)	OH	bovine	serum	NEG	NT	2024-04-05
078707-24-14	2024-04-02	Farm 3 (OH1)	OH	bovine	serum	NEG	NT	2024-04-05
078707-24-15	2024-04-02	Farm 3 (OH1)	OH	bovine	serum	NEG	NT	2024-04-05
057377-24-5	2024-03-13	Farm 2 (TX2)	TX	bovine	milk	20.8022	24.135	2024-03-25	Site 1
A240730133-34	2024-03-10	Farm 6 (TX4)	TX	bovine	milk	21	27.4	2024-04-01
063224-24-5	2024-03-19	Farm 1 (TX1)	TX	bovine	milk	21.0227	25.27	2024-03-26
B2408700-85938	2024-03-29	Farm 3 (OH1)	OH	bovine	milk	21.11	20.41	2024-03-29	Clinical animals
084875-24-7	2024-04-10	Farm 3 (OH1)	OH	bovine	milk	21.132	NT	2024-04-11	1-6 last clinical cows at OH1
A240950015-3	2024-04-03	Farm 7 (TX5)	TX	bovine	milk	21.2	25.6	2024-04-08
A240780262-3	2024-03-16	Farm 8 (NM1)	NM	bovine	milk	21.2	25.9	2024-03-27
B2408700-49326	2024-03-29	Farm 3 (OH1)	OH	bovine	milk	21.3	20.58	2024-03-29	Clinical animals
078707-24-15	2024-04-02	Farm 3 (OH1)	OH	bovine	milk	21.5361	27	2024-04-05
084875-24-1	2024-04-10	Farm 3 (OH1)	OH	bovine	milk	21.9121	NT	2024-04-11	1-6 last clinical cows at OH1
057377-24-23	2024-03-13	Farm 2 (TX2)	TX	bovine	milk	22.0722	24.811	2024-03-25	Site 1
A240730133-28	2024-03-10	Farm 6 (TX4)	TX	bovine	milk	22.1	30.9	2024-04-01
063224-24-1	2024-03-19	Farm 1 (TX1)	TX	bovine	milk	22.1977	15.63	2024-03-25
B2408700-2117	2024-03-29	Farm 3 (OH1)	OH	bovine	milk	22.39		2024-03-29	Clinical animals
A240860508-23	2024-03-19	Farm 9 (KS1)	KS	bovine	milk	22.6	23.7	2024-03-28
A240860508-24	2024-03-19	Farm 9 (KS1)	KS	bovine	milk	22.6	24.6	2024-03-28
A240860508-27	2024-03-19	Farm 9 (KS1)	KS	bovine	milk	22.7	27.9	2024-03-28
A240740398-17	2024-03-23	Farm 5 (TX4)	TX	bovine	milk	22.9	29.9	2024-04-04
063224-24-2	2024-03-19	Farm 1 (TX1)	TX	bovine	milk	23.1855	30.91	2024-03-26
A240950015-9	2024-04-03	Farm 7 (TX5)	TX	bovine	milk	23.2	29	2024-04-08
A240860508-28	2024-03-19	Farm 9 (KS1)	KS	bovine	milk	23.2	26.6	2024-03-28
A240860508-26	2024-03-19	Farm 9 (KS1)	KS	bovine	milk	23.7	25.3	2024-03-28
084875-24-8	2024-04-10	Farm 3 (OH1)	OH	bovine	composite milk	23.0122	NT	2024-04-11	composite of healthy cows
084875-24-9	2024-04-10	Farm 3 (OH1)	OH	bovine	composite milk	22.037	NT	2024-04-11	composite of healthy cows
084875-24-10	2024-04-10	Farm 3 (OH1)	OH	bovine	composite milk	23.5284	NT	2024-04-11	composite of healthy cows
084875-24-11	2024-04-10	Farm 3 (OH1)	OH	bovine	composite milk	22.7326	NT	2024-04-11	composite of healthy cows
A240810020-22	2024-03-20	Farm 4 (TX3)	NM	bovine	nasal swab	36.8	37	2024-03-22
A240810020-46	2024-03-20	Farm 4 (TX3)	NM	cat	brain	20.4	19.8	2024-03-22
A240810020-47	2024-03-20	Farm 4 (TX3)	NM	cat	brain	10.9	9.1	2024-03-22
A240810020-29	2024-03-20	Farm 4 (TX3)	NM	bovine	urine	NEG	NT	2024-03-22
A240810020-33	2024-03-20	Farm 4 (TX3)	NM	bovine	urine	NEG	NT	2024-03-22
A240810020-38	2024-03-20	Farm 4 (TX3)	NM	bovine	urine	NEG	NT	2024-03-22
A240810020-42	2024-03-20	Farm 4 (TX3)	NM	bovine	urine	NEG	NT	2024-03-22
A240740398-4	2024-03-20	Farm 5 (TX4)	TX	bovine	large intestine	NEG	NT	2024-03-25
A240740398-5	2024-03-21	Farm 5 (TX4)	TX	bovine	small intestine	NEG	NT	2024-03-25
A240740398-9	2024-03-22	Farm 5 (TX4)	TX	bovine	lymph node	28	30.1	2024-03-25
078707-24-8	2024-04-02	Farm 3 (OH1)	OH	bovine	milk	24.3071	29.72	2024-04-05
A240730133-72	2024-03-10	Farm 6 (TX4)	TX	bovine	small intestine	36.2	NEG	2024-03-25
A240730133-76	2024-03-10	Farm 6 (TX4)	TX	bovine	lymph node	40	NEG	2024-03-25
A240730133-84	2024-03-10	Farm 6 (TX4)	TX	bovine	small intestine	NEG	NT	2024-03-25
A240780262-16	2024-03-16	Farm 8 (NM1)	NM	bovine	milk	24.4	31.9	2024-03-27
A240950015-8	2024-04-03	Farm 7 (TX5)	TX	bovine	milk	24.5	26.9	2024-04-08
A240950015-2	2024-04-03	Farm 7 (TX5)	TX	bovine	milk	24.6	27.5	2024-04-08
A240780262-22	2024-03-16	Farm 8 (NM1)	NM	bovine	milk	24.6	33.2	2024-03-27
A240860508-15	2024-03-19	Farm 9 (KS1)	KS	bovine	milk	24.7	29.5	2024-03-28
057377-24-3	2024-03-13	Farm 2 (TX2)	TX	bovine	milk	24.8028	28.682	2024-03-25	Site 1
A240950015-7	2024-04-03	Farm 7 (TX5)	TX	bovine	milk	25.4	32.8	2024-04-08
A240860508-21	2024-03-19	Farm 9 (KS1)	KS	bovine	milk	25.4	30.3	2024-03-28
A240850042-7	2024-03-24	Farm 8 (NM1)	NM	bovine	milk	25.9	29.4	2024-03-27
A240850042-22	2024-03-24	Farm 8 (NM1)	NM	bovine	milk	26.2	30.9	2024-03-27
057377-24-24	2024-03-13	Farm 2 (TX2)	TX	bovine	milk	26.6852	23.136	2024-03-25	Site 1
A240860508-30	2024-03-19	Farm 9 (KS1)	KS	bovine	milk	26.7	28.4	2024-03-28
057377-24-13	2024-03-13	Farm 2 (TX2)	TX	bovine	milk	27.1208	28.879	2024-03-25	Site 1
A240780262-28	2024-03-16	Farm 8 (NM1)	NM	bovine	milk	27.2	29.6	2024-03-27
A240860508-19	2024-03-19	Farm 9 (KS1)	KS	bovine	milk	27.9	33.8	2024-03-28
A240860508-22	2024-03-19	Farm 9 (KS1)	KS	bovine	milk	27.9	33.4	2024-03-28
A240950015-6	2024-04-03	Farm 7 (TX5)	TX	bovine	milk	28.2	31.6	2024-04-08
A240730133-60	2024-03-10	Farm 6 (TX4)	TX	bovine	milk	32.4	32.4	2024-04-01
A240730133-66	2024-03-10	Farm 6 (TX4)	TX	bovine	milk	32.4	31.4	2024-04-01
B2408700-100072	2024-03-29	Farm 3 (OH1)	OH	bovine	milk	33.42	33.28	2024-03-29	Clinical animals
A240730133-62	2024-03-10	Farm 6 (TX4)	TX	bovine	milk	33.8	33.9	2024-04-01
A240860508-1	2024-03-19	Farm 9 (KS1)	KS	bovine	milk	34.5	35.8	2024-03-28
A241030499-7	2024-04-11	Farm 8 (NM1)	NM	bovine	milk	34.8	35.8	2024-04-17
A240730133-68	2024-03-10	Farm 6 (TX4)	TX	bovine	milk	35.4	33.9	2024-04-01
A241030499-5	2024-04-11	Farm 8 (NM1)	NM	bovine	milk	35.8	36.5	2024-04-17
A240950122-3	2024-04-02	Farm 6 (TX4)	TX	bovine	milk	35.9	38.1	2024-04-08
A240950122-30	2024-04-02	Farm 6 (TX4)	TX	bovine	milk	35.9	37.3	2024-04-08
A241030499-1	2024-04-11	Farm 8 (NM1)	NM	bovine	milk	36.3	36.5	2024-04-17
A240850042-19	2024-03-24	Farm 8 (NM1)	NM	bovine	milk	37	NEG	2024-03-27
A240950122-36	2024-04-02	Farm 6 (TX4)	TX	bovine	milk	37.7	NEG	2024-04-08
A240730133-45	2024-03-10	Farm 6 (TX4)	TX	bovine	milk	38.1	NEG	2024-04-01
A240730133-21	2024-03-10	Farm 6 (TX4)	TX	bovine	milk	38.6	NEG	2024-04-01
A240730133-53	2024-03-10	Farm 6 (TX4)	TX	bovine	milk	38.9	38	2024-04-01
A240860508-29	2024-03-19	Farm 9 (KS1)	KS	bovine	milk	38.9	38	2024-03-28
A240750066-9	2024-03-15	Farm 7 (TX5)	TX	bovine	lung	32.8	33.7	2024-04-01	Virus isolates
A240750066-13	2024-03-15	Farm 7 (TX5)	TX	bovine	mammary RR	16.9	16.3	2024-04-01	Virus isolates
A240750066-14	2024-03-15	Farm 7 (TX5)	TX	bovine	mammary RL	18.9	18.7	2024-04-01	Virus isolates
A240750066-15	2024-03-15	Farm 7 (TX5)	TX	bovine	mammary FL	14.9	14.2	2024-04-01	Virus isolates
A240750066-16	2024-03-15	Farm 7 (TX5)	TX	bovine	mammary FR	18.8	18.7	2024-04-01	Virus isolates
A240750066-30	2024-03-15	Farm 7 (TX5)	TX	bovine	lymph node	29.4	30.1	2024-04-01	Virus isolates
A240860508-6	2024-03-19	Farm 9 (KS1)	KS	bovine	milk	40.5	37	2024-03-28
063200-24-8	2024-03-13	Farm 1 (TX1)	TX	bovine	milk	NEG	NEG	2024-03-25	Paired sample to 059396-24-8
063200-24-9	2024-03-13	Farm 1 (TX1)	TX	bovine	milk	NEG	NEG	2024-03-25	Paired sample to 059396-24-9
063224-24-8	2024-03-19	Farm 1 (TX1)	TX	bovine	milk	NEG	NEG	2024-03-26
B2408700-31377	2024-03-29	Farm 3 (OH1)	OH	bovine	milk	NEG	NT	2024-03-29	Non-clinical animals
B2408700-42225	2024-03-29	Farm 3 (OH1)	OH	bovine	milk	NEG	NT	2024-03-29	Non-clinical animals
B2408700-44553	2024-03-29	Farm 3 (OH1)	OH	bovine	milk	NEG	NT	2024-03-29	Non-clinical animals
B2408700-44906	2024-03-29	Farm 3 (OH1)	OH	bovine	milk	NEG	NT	2024-03-29	Non-clinical animals
B2408700-47093	2024-03-29	Farm 3 (OH1)	OH	bovine	milk	NEG	NT	2024-03-29	Non-clinical animals
B2408700-47309	2024-03-29	Farm 3 (OH1)	OH	bovine	milk	NEG	NT	2024-03-29	Non-clinical animals
B2408700-47575	2024-03-29	Farm 3 (OH1)	OH	bovine	milk	NEG	NT	2024-03-29	Non-clinical animals
B2408700-47989	2024-03-29	Farm 3 (OH1)	OH	bovine	milk	NEG	NT	2024-03-29	Non-clinical animals
B2408700-49799	2024-03-29	Farm 3 (OH1)	OH	bovine	milk	NEG	NT	2024-03-29	Non-clinical animals
B2408700-100908	2024-03-29	Farm 3 (OH1)	OH	bovine	milk	NEG	NT	2024-03-29	Non-clinical animals
078707-24-5	2024-04-02	Farm 3 (OH1)	OH	bovine	milk	NEG	NT	2024-04-05
084875-24-3	2024-04-10	Farm 3 (OH1)	OH	bovine	milk	NEG	NT	2024-04-11	1-6 last clinical cows at OH1
084875-24-6	2024-04-10	Farm 3 (OH1)	OH	bovine	milk	NEG	NT	2024-04-11	1-6 last clinical cows at OH1
A240730133-16	2024-03-10	Farm 6 (TX4)	TX	bovine	milk	NEG	NEG	2024-04-01
A240730133-36	2024-03-10	Farm 6 (TX4)	TX	bovine	milk	NEG	NT	2024-04-01
A240730133-40	2024-03-10	Farm 6 (TX4)	TX	bovine	milk	NEG	NT	2024-04-01
A240730133-48	2024-03-10	Farm 6 (TX4)	TX	bovine	milk	NEG	NT	2024-04-01
A240730133-57	2024-03-10	Farm 6 (TX4)	TX	bovine	milk	NEG	NT	2024-04-01
A240950122-6	2024-04-02	Farm 6 (TX4)	TX	bovine	milk	NEG	NT	2024-04-08
A240950122-9	2024-04-02	Farm 6 (TX4)	TX	bovine	milk	NEG	NT	2024-04-08
A240950122-12	2024-04-02	Farm 6 (TX4)	TX	bovine	milk	NEG	NT	2024-04-08
A240830106	2024-03-21	Farm 8 (NM1)	NM	raccooon	brain	27.9	29.3	2024-03-28
A240800684	2024-03-19	Farm 8 (NM1)	NM	cat	urine	20.4	20.1	2024-03-28
A240950122-15	2024-04-02	Farm 6 (TX4)	TX	bovine	milk	NEG	NT	2024-04-08
A240950122-18	2024-04-02	Farm 6 (TX4)	TX	bovine	milk	NEG	NT	2024-04-08
A240950122-21	2024-04-02	Farm 6 (TX4)	TX	bovine	milk	NEG	NT	2024-04-08
A240950122-24	2024-04-02	Farm 6 (TX4)	TX	bovine	milk	NEG	NT	2024-04-08
A240950122-27	2024-04-02	Farm 6 (TX4)	TX	bovine	milk	NEG	NT	2024-04-08
A240950122-33	2024-04-02	Farm 6 (TX4)	TX	bovine	milk	NEG	NT	2024-04-08
A240950122-39	2024-04-02	Farm 6 (TX4)	TX	bovine	milk	NEG	NT	2024-04-08
A240950122-42	2024-04-02	Farm 6 (TX4)	TX	bovine	milk	NEG	NT	2024-04-08
A240950015-1	2024-04-03	Farm 7 (TX5)	TX	bovine	milk	NEG	NT	2024-04-08
A240950015-4	2024-04-03	Farm 7 (TX5)	TX	bovine	milk	NEG	NT	2024-04-08
A240950015-10	2024-04-03	Farm 7 (TX5)	TX	bovine	milk	NEG	NT	2024-04-08
A240780262-40	2024-03-16	Farm 8 (NM1)	NM	bovine	milk	NEG	NT	2024-03-27
A240850042-16	2024-03-24	Farm 8 (NM1)	NM	bovine	milk	NEG	NT	2024-03-27
A240850042-27	2024-03-24	Farm 8 (NM1)	NM	bovine	milk	NEG	NT	2024-03-27
A240850042-34	2024-03-24	Farm 8 (NM1)	NM	bovine	milk	NEG	NT	2024-03-27
A240850042-39	2024-03-24	Farm 8 (NM1)	NM	bovine	milk	NEG	NT	2024-03-27
A241030499-3	2024-04-11	Farm 8 (NM1)	NM	bovine	milk	NEG	NT	2024-04-17
A241030499-9	2024-04-11	Farm 8 (NM1)	NM	bovine	milk	NEG	NT	2024-04-17
A241030499-10	2024-04-11	Farm 8 (NM1)	NM	bovine	milk	NEG	NT	2024-04-17
A241030499-11	2024-04-11	Farm 8 (NM1)	NM	bovine	milk	NEG	NT	2024-04-17
A241030499-12	2024-04-11	Farm 8 (NM1)	NM	bovine	milk	NEG	NT	2024-04-17
A241030499-13	2024-04-11	Farm 8 (NM1)	NM	bovine	milk	NEG	NT	2024-04-17
A241030499-14	2024-04-11	Farm 8 (NM1)	NM	bovine	milk	NEG	NT	2024-04-17
A241030499-15	2024-04-11	Farm 8 (NM1)	NM	bovine	milk	NEG	NT	2024-04-17
A241030499-16	2024-04-11	Farm 8 (NM1)	NM	bovine	milk	NEG	NT	2024-04-17
A241030499-17	2024-04-11	Farm 8 (NM1)	NM	bovine	milk	NEG	NT	2024-04-17
A241030499-18	2024-04-11	Farm 8 (NM1)	NM	bovine	milk	NEG	NT	2024-04-17
A240860508-2	2024-03-19	Farm 9 (KS1)	KS	bovine	milk	NEG	NT	2024-03-28
A240860508-3	2024-03-19	Farm 9 (KS1)	KS	bovine	milk	NEG	NT	2024-03-28
A240860508-12	2024-03-19	Farm 9 (KS1)	KS	bovine	feces	NEG	NT	2024-03-28
A240860508-4	2024-03-19	Farm 9 (KS1)	KS	bovine	milk	NEG	NT	2024-03-28
A240860508-14	2024-03-19	Farm 9 (KS1)	KS	bovine	feces	NEG	NT	2024-03-28
A240860508-5	2024-03-19	Farm 9 (KS1)	KS	bovine	milk	NEG	NT	2024-03-28
A240860508-16	2024-03-19	Farm 9 (KS1)	KS	bovine	feces	NEG	NT	2024-03-28
A240860508-7	2024-03-19	Farm 9 (KS1)	KS	bovine	milk	NEG	NT	2024-03-28
A240860508-18	2024-03-19	Farm 9 (KS1)	KS	bovine	feces	NEG	NT	2024-03-28
A240860508-8	2024-03-19	Farm 9 (KS1)	KS	bovine	milk	NEG	NT	2024-03-28
A240860508-20	2024-03-19	Farm 9 (KS1)	KS	bovine	feces	NEG	NT	2024-03-28
A240860508-9	2024-03-19	Farm 9 (KS1)	KS	bovine	milk	NEG	NT	2024-03-28
A240860508-10	2024-03-19	Farm 9 (KS1)	KS	bovine	milk	NEG	NT	2024-03-28
A240860508-11	2024-03-19	Farm 9 (KS1)	KS	bovine	milk	NEG	NT	2024-03-28
A240860508-13	2024-03-19	Farm 9 (KS1)	KS	bovine	milk	NEG	NT	2024-03-28
A240860508-17	2024-03-19	Farm 9 (KS1)	KS	bovine	milk	NEG	NT	2024-03-28
063200-24-3	2024-03-13	Farm 1 (TX1)	TX	bovine	milk	NT	20.04	2024-03-25	Paired sample to 059396-24-3
A241030499-2	2024-04-11	Farm 8 (NM1)	NM	bovine	milk	NT	NT
A241030499-4	2024-04-11	Farm 8 (NM1)	NM	bovine	milk	NT	NT
A241030499-6	2024-04-11	Farm 8 (NM1)	NM	bovine	milk	NT	NT
A241030499-8	2024-04-11	Farm 8 (NM1)	NM	bovine	milk	NT	NT
A240860508-31	2024-03-19	Farm 9 (KS1)	KS	bovine	feces	NEG	NT	2024-03-28
A240860508-32	2024-03-19	Farm 9 (KS1)	KS	bovine	feces	NEG	NT	2024-03-28
A240860508-33	2024-03-19	Farm 9 (KS1)	KS	bovine	feces	NEG	NT	2024-03-28
A240860508-34	2024-03-19	Farm 9 (KS1)	KS	bovine	feces	NEG	NT	2024-03-28
A240860508-35	2024-03-19	Farm 9 (KS1)	KS	bovine	feces	NEG	NT	2024-03-28
