## Supplementary Table 2 for "From birds to mammals: spillover of highly pathogenic avian influenza H5N1 virus to dairy cattle led to efficient intra- and interspecies transmission"

### Sheet: HPAI sequential testing
Supplementary Data Table 2: Serial sample collection from clinically affected HPAI positive dairy cattle.
						Day 3 pcd		Day 16 dcd	Day 31 pcd
Sample ID	Animal ID	Farm	State	species	sample	IAV-M	H5	IAV-M	IAV-M
078707-24-1	39180	Farm 3 (OH1)	OH	bovine	nasal swab	NEG	NT	NEG	NA
078707-24-2	42475	Farm 3 (OH1)	OH	bovine	nasal swab	NEG	NT	NEG	NA
078707-24-3	42577	Farm 3 (OH1)	OH	bovine	nasal swab	NEG	NT	NEG	NA
078707-24-4	43206	Farm 3 (OH1)	OH	bovine	nasal swab	33.0731	NT	NEG	NA
078707-24-5	44518	Farm 3 (OH1)	OH	bovine	nasal swab	NEG	NT	NEG	NA
078707-24-6	47385	Farm 3 (OH1)	OH	bovine	nasal swab	NEG	NT	NEG	NA
078707-24-7	49062	Farm 3 (OH1)	OH	bovine	nasal swab	NEG	NT	NT	NA
078707-24-8	49490	Farm 3 (OH1)	OH	bovine	nasal swab	NEG	NT	NEG	NA
078707-24-9	50447	Farm 3 (OH1)	OH	bovine	nasal swab	NEG	NT	NEG	NA
078707-24-10	85205	Farm 3 (OH1)	OH	bovine	nasal swab	NEG	NT	NEG	NA
078707-24-11	86117	Farm 3 (OH1)	OH	bovine	nasal swab	NEG	NT	NEG	NA
078707-24-12	86317	Farm 3 (OH1)	OH	bovine	nasal swab	NEG	NT	NEG	NA
078707-24-13	87218	Farm 3 (OH1)	OH	bovine	nasal swab	NEG	NT	NEG	NA
078707-24-14	700826	Farm 3 (OH1)	OH	bovine	nasal swab	34.4689	NT	NEG	NA
078707-24-15	700832	Farm 3 (OH1)	OH	bovine	nasal swab	NEG	NT	NEG	NA
078707-24-1	39180	Farm 3 (OH1)	OH	bovine	whole blood	NEG	NT	NEG	NA
078707-24-2	42475	Farm 3 (OH1)	OH	bovine	whole blood	NEG	NT	NEG	NA
078707-24-3	42577	Farm 3 (OH1)	OH	bovine	whole blood	NEG	NT	NEG	NA
078707-24-4	43206	Farm 3 (OH1)	OH	bovine	whole blood	NEG	NT	NEG	NA
078707-24-5	44518	Farm 3 (OH1)	OH	bovine	whole blood	NEG	NT	NEG	NA
078707-24-6	47385	Farm 3 (OH1)	OH	bovine	whole blood	NEG	NT	NEG	NA
078707-24-7	49062	Farm 3 (OH1)	OH	bovine	whole blood	NEG	NT	NT	NA
078707-24-8	49490	Farm 3 (OH1)	OH	bovine	whole blood	35.1679	NT	NEG	NA
078707-24-9	50447	Farm 3 (OH1)	OH	bovine	whole blood	NEG	NT	NEG	NA
078707-24-10	85205	Farm 3 (OH1)	OH	bovine	whole blood	NEG	NT	NEG	NA
078707-24-11	86117	Farm 3 (OH1)	OH	bovine	whole blood	NEG	NT	NEG	NA
078707-24-12	86317	Farm 3 (OH1)	OH	bovine	whole blood	NEG	NT	NEG	NA
078707-24-13	87218	Farm 3 (OH1)	OH	bovine	whole blood	NEG	NT	NEG	NA
078707-24-14	700826	Farm 3 (OH1)	OH	bovine	whole blood	NEG	NT	NEG	NA
078707-24-15	700832	Farm 3 (OH1)	OH	bovine	whole blood	NEG	NT	NEG	NA
078707-24-1	39180	Farm 3 (OH1)	OH	bovine	serum	NEG	NT	NEG	NA
078707-24-2	42475	Farm 3 (OH1)	OH	bovine	serum	NEG	NT	NEG	NA
078707-24-3	42577	Farm 3 (OH1)	OH	bovine	serum	NEG	NT	NEG	NA
078707-24-4	43206	Farm 3 (OH1)	OH	bovine	serum	NEG	NT	NEG	NA
078707-24-5	44518	Farm 3 (OH1)	OH	bovine	serum	35.3756	NT	NEG	NA
078707-24-6	47385	Farm 3 (OH1)	OH	bovine	serum	NEG	NT	NEG	NA
078707-24-7	49062	Farm 3 (OH1)	OH	bovine	serum	NEG	NT	NT	NA
078707-24-8	49490	Farm 3 (OH1)	OH	bovine	serum	NEG	NT	NEG	NA
078707-24-9	50447	Farm 3 (OH1)	OH	bovine	serum	NEG	NT	NEG	NA
078707-24-10	85205	Farm 3 (OH1)	OH	bovine	serum	NEG	NT	NEG	NA
078707-24-11	86117	Farm 3 (OH1)	OH	bovine	serum	NEG	NT	NEG	NA
078707-24-12	86317	Farm 3 (OH1)	OH	bovine	serum	NEG	NT	NEG	NA
078707-24-13	87218	Farm 3 (OH1)	OH	bovine	serum	NEG	NT	NEG	NA
078707-24-14	700826	Farm 3 (OH1)	OH	bovine	serum	NEG	NT	NEG	NA
078707-24-15	700832	Farm 3 (OH1)	OH	bovine	serum	NEG	NT	NEG	NA
078707-24-1	39180	Farm 3 (OH1)	OH	bovine	milk	19.1976	23.08	NT	32.97
078707-24-2	42475	Farm 3 (OH1)	OH	bovine	milk	17.8775	21.79	NEG	NEG
078707-24-3	42577	Farm 3 (OH1)	OH	bovine	milk	19.9495	22.14	26.53	NT
078707-24-4	43206	Farm 3 (OH1)	OH	bovine	milk	14.1641	29.01	25.09	29.12
078707-24-5	44518	Farm 3 (OH1)	OH	bovine	milk	NEG	NT	NEG	NEG
078707-24-6	47385	Farm 3 (OH1)	OH	bovine	milk	19.3474	23.49	29.26	32.17
078707-24-7	49062	Farm 3 (OH1)	OH	bovine	milk	15.0129	19.2	NT	NT
078707-24-8	49490	Farm 3 (OH1)	OH	bovine	milk	24.3071	29.72	36.3	NEG
078707-24-9	50447	Farm 3 (OH1)	OH	bovine	milk	16.5378	21.87	26.57	NEG
078707-24-10	85205	Farm 3 (OH1)	OH	bovine	milk	16.7091	22.2	29.77	NT
078707-24-11	86117	Farm 3 (OH1)	OH	bovine	milk	17.5956	34.71	NT	NT
078707-24-12	86317	Farm 3 (OH1)	OH	bovine	milk	15.1152	19.88	31.51	NT
078707-24-13	87218	Farm 3 (OH1)	OH	bovine	milk	19.8394	27	27.94	29.22
078707-24-14	700826	Farm 3 (OH1)	OH	bovine	milk	12.7018	18.57	24.01	NT
078707-24-15	700832	Farm 3 (OH1)	OH	bovine	milk	21.5361	27	35.23	NEG
