## Supplementary Table 5 for "From birds to mammals: spillover of highly pathogenic avian influenza H5N1 virus to dairy cattle led to efficient intra- and interspecies transmission"

### Sheet: Sheet1
Strain	h5_clade	Genotype	Collection date	gisaid_ID	Country	State	Host	Sample type	Premise
A/Cat/USA/24-009116-002-original/2024	2.3.4.4b	B3.13	2024-03-20	EPI_ISL_19094494	USA	New Mexico	Domestic cat	Brain homogenate	Farm 4
A/Cat/USA/24-009116-004-original/2024	2.3.4.4b	B3.13	2024-03-20	EPI_ISL_19054395	USA	New Mexico	Domestic cat	Brain	Farm 4
A/Cat/USA/24-009116-005-original/2024	2.3.4.4b	B3.13	2024-03-20	EPI_ISL_19054396	USA	New Mexico	Domestic cat	Brain	Farm 4
A/Cattle/Ohio/078707-24-1/2024	2.3.4.4b	B3.13	2024-04-02	EPI_ISL_19155832	USA	Ohio	Dairy cattle	Milk	Farm 3
A/Cattle/Ohio/078707-24-10/2024	2.3.4.4b	B3.13	2024-04-02	EPI_ISL_19155833	USA	Ohio	Dairy cattle	Milk	Farm 3
A/Cattle/Ohio/078707-24-12/2024	2.3.4.4b	B3.13	2024-04-02	EPI_ISL_19155834	USA	Ohio	Dairy cattle	Milk	Farm 3
A/Cattle/Ohio/078707-24-13/2024	2.3.4.4b	B3.13	2024-04-02	EPI_ISL_19155835	USA	Ohio	Dairy cattle	Milk	Farm 3
A/Cattle/Ohio/078707-24-14/2024	2.3.4.4b	B3.13	2024-04-02	EPI_ISL_19155836	USA	Ohio	Dairy cattle	Milk	Farm 3
A/Cattle/Ohio/078707-24-2/2024	2.3.4.4b	B3.13	2024-04-02	EPI_ISL_19155837	USA	Ohio	Dairy cattle	Milk	Farm 3
A/Cattle/Ohio/078707-24-4/2024	2.3.4.4b	B3.13	2024-04-02	EPI_ISL_19155838	USA	Ohio	Dairy cattle	Milk	Farm 3
A/Cattle/Ohio/084875-24-2/2024	2.3.4.4b	B3.13	2024-04-11	EPI_ISL_19155839	USA	Ohio	Dairy cattle	Milk	Farm 3
A/Cattle/Ohio/084875-24-4/2024	2.3.4.4b	B3.13	2024-04-11	EPI_ISL_19155840	USA	Ohio	Dairy cattle	Milk	Farm 3
A/Cattle/Ohio/084875-24-5/2024	2.3.4.4b	B3.13	2024-04-11	EPI_ISL_19155841	USA	Ohio	Dairy cattle	Milk	Farm 3
A/Cattle/Texas/057377-24-10/2024	2.3.4.4b	B3.13	2024-03-13	EPI_ISL_19155842	USA	Texas	Dairy cattle	Milk	Farm 2 site 1
A/Cattle/Texas/057377-24-11/2024	2.3.4.4b	B3.13	2024-03-13	EPI_ISL_19155843	USA	Texas	Dairy cattle	Milk	Farm 2 site 1
A/Cattle/Texas/057377-24-12/2024	2.3.4.4b	B3.13	2024-03-13	EPI_ISL_19155844	USA	Texas	Dairy cattle	Milk	Farm 2 site 1
A/Cattle/Texas/057377-24-14/2024	2.3.4.4b	B3.13	2024-03-13	EPI_ISL_19155845	USA	Texas	Dairy cattle	Milk	Farm 2 site 1
A/Cattle/Texas/057377-24-16/2024	2.3.4.4b	B3.13	2024-03-13	EPI_ISL_19155846	USA	Texas	Dairy cattle	Milk	Farm 2 site 1
A/Cattle/Texas/057377-24-18/2024	2.3.4.4b	B3.13	2024-03-13	EPI_ISL_19155847	USA	Texas	Dairy cattle	Milk	Farm 2 site 1
A/Cattle/Texas/057377-24-2/2024	2.3.4.4b	B3.13	2024-03-13	EPI_ISL_19155848	USA	Texas	Dairy cattle	Milk	Farm 2 site 1
A/Cattle/Texas/057377-24-25/2024	2.3.4.4b	B3.13	2024-03-13	EPI_ISL_19155849	USA	Texas	Dairy cattle	Milk	Farm 2 site 1
A/Cattle/Texas/057377-24-26/2024	2.3.4.4b	B3.13	2024-03-13	EPI_ISL_19155850	USA	Texas	Dairy cattle	Milk	Farm 2 site 1
A/Cattle/Texas/057377-24-4/2024	2.3.4.4b	B3.13	2024-03-13	EPI_ISL_19155851	USA	Texas	Dairy cattle	Milk	Farm 2 site 1
A/Cattle/Texas/057377-24-6/2024	2.3.4.4b	B3.13	2024-03-13	EPI_ISL_19155852	USA	Texas	Dairy cattle	Milk	Farm 2 site 1
A/Cattle/Texas/057377-24-7/2024	2.3.4.4b	B3.13	2024-03-13	EPI_ISL_19155853	USA	Texas	Dairy cattle	Milk	Farm 2 site 1
A/Cattle/Texas/057377-24-8/2024	2.3.4.4b	B3.13	2024-03-13	EPI_ISL_19155854	USA	Texas	Dairy cattle	Milk	Farm 2 site 1
A/Cattle/Texas/057377-24-9/2024	2.3.4.4b	B3.13	2024-03-13	EPI_ISL_19155855	USA	Texas	Dairy cattle	Milk	Farm 2 site 1
A/Cattle/Texas/063200-24-1/2024	2.3.4.4b	B3.13	2024-03-13	EPI_ISL_19155856	USA	Texas	Dairy cattle	Milk	Farm 1
A/Cattle/Texas/063200-24-3/2024	2.3.4.4b	B3.13	2024-03-13	EPI_ISL_19155857	USA	Texas	Dairy cattle	Milk	Farm 1
A/Cattle/Texas/063200-24-5/2024	2.3.4.4b	B3.13	2024-03-13	EPI_ISL_19155858	USA	Texas	Dairy cattle	Milk	Farm 1
A/Cattle/Texas/063200-24-6/2024	2.3.4.4b	B3.13	2024-03-13	EPI_ISL_19155859	USA	Texas	Dairy cattle	Milk	Farm 1
A/Cattle/Texas/063200-24-9/2024	2.3.4.4b	B3.13	2024-03-13	EPI_ISL_19155860	USA	Texas	Dairy cattle	Milk	Farm 1
A/Cattle/Texas/063224-24-1/2024	2.3.4.4b	B3.13	2024-03-19	EPI_ISL_19155861	USA	Texas	Dairy cattle	Milk	Farm 1
A/Cattle/Texas/063224-24-10/2024	2.3.4.4b	B3.13	2024-03-19	EPI_ISL_19155862	USA	Texas	Dairy cattle	Milk	Farm 1
A/Cattle/Texas/063224-24-4/2024	2.3.4.4b	B3.13	2024-03-19	EPI_ISL_19155863	USA	Texas	Dairy cattle	Milk	Farm 1
A/Cattle/Texas/063224-24-8/2024	2.3.4.4b	B3.13	2024-03-19	EPI_ISL_19155864	USA	Texas	Dairy cattle	Milk	Farm 1
A/Cattle/Texas/067041-24-1/2024	2.3.4.4b	B3.13	2024-03-15	EPI_ISL_19155865	USA	Texas	Dairy cattle	Composite bulk tank milk	Farm 2 site 2
A/Cattle/Texas/067041-24-2/2024	2.3.4.4b	B3.13	2024-03-14	EPI_ISL_19155866	USA	Texas	Dairy cattle	Composite bulk tank milk	Farm 2 site 2
A/Cattle/Texas/067041-24-5/2024	2.3.4.4b	B3.13	2024-03-16	EPI_ISL_19155867	USA	Texas	Dairy cattle	Composite bulk tank milk	Farm 2 site 2
A/Cattle/Texas/067041-24-6/2024	2.3.4.4b	B3.13	2024-03-16	EPI_ISL_19155868	USA	Texas	Dairy cattle	Composite bulk tank milk	Farm 2 site 2
A/Cattle/Texas/072679-24/2024	2.3.4.4b	B3.13	2024-03-15	EPI_ISL_19155869	USA	Texas	Dairy cattle	Mammary gland	Farm 7
A/Cattle/USA/24-009306-003-original/2024	2.3.4.4b	B3.13	2024-03-25		USA	New Mexico	Dairy cattle	Milk	Farm 8
A/Cattle/USA/24-009306-004-original/2024	2.3.4.4b	B3.13	2024-03-25		USA	New Mexico	Dairy cattle	Milk	Farm 8
A/Cattle/USA/24-009309-001-original/2024	2.3.4.4b	B3.13	2024-03-16	EPI_ISL_19094677	USA	New Mexico	Dairy cattle	Milk	Farm 8
A/Cattle/USA/24-009309-002-original/2024	2.3.4.4b	B3.13	2024-03-16	EPI_ISL_19094678	USA	New Mexico	Dairy cattle	Milk	Farm 8
A/Cattle/USA/24-009309-004-original/2024	2.3.4.4b	B3.13	2024-03-16	EPI_ISL_19094679	USA	New Mexico	Dairy cattle	Milk	Farm 8
A/Cattle/USA/24-009497-003-original/2024	2.3.4.4b	B3.13	2024-03-25	EPI_ISL_19094707	USA	Kansas	Dairy cattle	Milk	Farm 9
A/Cattle/USA/24-009497-004-original/2024	2.3.4.4b	B3.13	2024-03-25	EPI_ISL_19094717	USA	Kansas	Dairy cattle	Milk	Farm 9
A/Cattle/USA/24-009497-005-original/2024	2.3.4.4b	B3.13	2024-03-25	EPI_ISL_19094708	USA	Kansas	Dairy cattle	Milk	Farm 9
A/Cattle/USA/24-009497-006-original/2024	2.3.4.4b	B3.13	2024-03-25	EPI_ISL_19094709	USA	Kansas	Dairy cattle	Milk	Farm 9
A/Cattle/USA/24-009497-007-original/2024	2.3.4.4b	B3.13	2024-03-25	EPI_ISL_19094710	USA	Kansas	Dairy cattle	Milk	Farm 9
A/Cattle/USA/24-009497-008-original/2024	2.3.4.4b	B3.13	2024-03-25	EPI_ISL_19094711	USA	Kansas	Dairy cattle	Milk	Farm 9
A/Cattle/USA/24-009497-009-original/2024	2.3.4.4b	B3.13	2024-03-25	EPI_ISL_19094712	USA	Kansas	Dairy cattle	Milk	Farm 9
A/Cattle/USA/24-009497-010-original/2024	2.3.4.4b	B3.13	2024-03-25	EPI_ISL_19094713	USA	Kansas	Dairy cattle	Milk	Farm 9
A/Cattle/USA/24-009497-011-original/2024	2.3.4.4b	B3.13	2024-03-25	EPI_ISL_19094714	USA	Kansas	Dairy cattle	Milk	Farm 9
A/Cattle/USA/24-009497-012-original/2024	2.3.4.4b	B3.13	2024-03-25	EPI_ISL_19094457	USA	Kansas	Dairy cattle	Milk	Farm 9
A/Cattle/USA/24-009497-014-original/2024	2.3.4.4b	B3.13	2024-03-25	EPI_ISL_19094456	USA	Kansas	Dairy cattle	Milk	Farm 9
A/Cattle/USA/24-009776-001-original/2024	2.3.4.4b	B3.13	2024-03-10	EPI_ISL_19094586	USA	Texas	Dairy cattle	Milk	Farm 6
A/Cattle/USA/24-009776-002-original/2024	2.3.4.4b	B3.13	2024-03-10	EPI_ISL_19094587	USA	Texas	Dairy cattle	Milk	Farm 6
A/Cattle/USA/24-009776-004-original/2024	2.3.4.4b	B3.13	2024-03-10	EPI_ISL_19094588	USA	Texas	Dairy cattle	Milk	Farm 6
A/Cattle/USA/24-009776-015-original/2024	2.3.4.4b	B3.13	2024-03-10	EPI_ISL_19094589	USA	Texas	Dairy cattle	Milk	Farm 6
A/Cattle/USA/24-010331-001-original/2024	2.3.4.4b	B3.13	2024-03-14	EPI_ISL_19094590	USA	Texas	Dairy cattle	Milk	Farm 5
A/Cattle/USA/24-010513-002-original/2024	2.3.4.4b	B3.13	2024-03-20	EPI_ISL_19094591	USA	Texas	Dairy cattle	Milk	Farm 7
A/Cattle/USA/24-010513-003-original/2024	2.3.4.4b	B3.13	2024-03-20	EPI_ISL_19094592	USA	Texas	Dairy cattle	Milk	Farm 7
A/Cattle/USA/24-010513-004-original/2024	2.3.4.4b	B3.13	2024-03-20	EPI_ISL_19094593	USA	Texas	Dairy cattle	Milk	Farm 7
A/Cattle/USA/24-010513-006-original/2024	2.3.4.4b	B3.13	2024-03-20	EPI_ISL_19094594	USA	Texas	Dairy cattle	Milk	Farm 7
A/Cattle/USA/24-010513-007-original/2024	2.3.4.4b	B3.13	2024-03-20	EPI_ISL_19094595	USA	Texas	Dairy cattle	Milk	Farm 7
A/Cattle/USA/B2408700-MILK-11/2024	2.3.4.4b	B3.13	2024-03-29	EPI_ISL_19155870	USA	Ohio	Dairy cattle	Milk	Farm 3
A/Cattle/USA/B2408700-MILK-PBS-1/2024	2.3.4.4b	B3.13	2024-03-29	EPI_ISL_19155871	USA	Ohio	Dairy cattle	Milk	Farm 3
A/Cattle/USA/B2408700-MILK-PBS-10/2024	2.3.4.4b	B3.13	2024-03-29	EPI_ISL_19155872	USA	Ohio	Dairy cattle	Milk	Farm 3
A/Cattle/USA/B2408700-MILK-PBS-5/2024	2.3.4.4b	B3.13	2024-03-29	EPI_ISL_19155873	USA	Ohio	Dairy cattle	Milk	Farm 3
A/Cattle/USA/B2408700-MILK-PBS-6/2024	2.3.4.4b	B3.13	2024-03-29	EPI_ISL_19155874	USA	Ohio	Dairy cattle	Milk	Farm 3
A/Cattle/USA/B2408700-MILK-PBS-7/2024	2.3.4.4b	B3.13	2024-03-29	EPI_ISL_19155875	USA	Ohio	Dairy cattle	Milk	Farm 3
A/Cattle/USA/B2408700-MILK-PBS-9/2024	2.3.4.4b	B3.13	2024-03-29	EPI_ISL_19155876	USA	Ohio	Dairy cattle	Milk	Farm 3
A/Cattle/USA/B2408700-NS/2024	2.3.4.4b	B3.13	2024-03-29	EPI_ISL_19155877	USA	Ohio	Dairy cattle	Nasal swab	Farm 3
A/Cattle/USA/B2410989-URINE-54/2024	2.3.4.4b	B3.13	2024-04-19	EPI_ISL_19155878	USA	Ohio	Dairy cattle	Urine	Farm 3
A/dairy_cattle/Texas/24_009310-005/2024	2.3.4.4b	B3.13	2024-03-21	EPI_ISL_19094611	USA	Texas	Dairy cattle	Milk	Farm 1
A/dairy_cattle/Texas/24_009310-007/2024	2.3.4.4b	B3.13	2024-03-21	EPI_ISL_19094454	USA	Texas	Dairy cattle	Milk	Farm 1
A/dairy_cattle/Texas/24_009310-010/2024	2.3.4.4b	B3.13	2024-03-21	EPI_ISL_19094452	USA	Texas	Dairy cattle	Milk	Farm 1
A/dairy_cattle/Texas/24_009495-001/2024	2.3.4.4b	B3.13	2024-03-21	EPI_ISL_19094602	USA	Texas	Dairy cattle	Milk	Farm 1
A/dairy_cattle/Texas/24_009495-002/2024	2.3.4.4b	B3.13	2024-03-21	EPI_ISL_19094601	USA	Texas	Dairy cattle	Milk	Farm 1
A/dairy_cattle/Texas/24_009495-003/2024	2.3.4.4b	B3.13	2024-03-21	EPI_ISL_19094582	USA	Texas	Dairy cattle	Milk	Farm 1
A/dairy_cattle/Texas/24_009495-008/2024	2.3.4.4b	B3.13	2024-03-21	EPI_ISL_19094448	USA	Texas	Dairy cattle	Milk	Farm 1
A/dairy_cattle/Texas/24_009495-009/2024	2.3.4.4b	B3.13	2024-03-21	EPI_ISL_19094447	USA	Texas	Dairy cattle	Milk	Farm 1
A/dairy_cattle/Texas/24_009495-010/2024	2.3.4.4b	B3.13	2024-03-21	EPI_ISL_19094446	USA	Texas	Dairy cattle	Milk	Farm 1
A/dairy_cattle/Texas/24_009495-011/2024	2.3.4.4b	B3.13	2024-03-21	EPI_ISL_19094583	USA	Texas	Dairy cattle	Milk	Farm 1
A/dairy_cattle/Texas/24_009495-012/2024	2.3.4.4b	B3.13	2024-03-21	EPI_ISL_19094584	USA	Texas	Dairy cattle	Milk	Farm 1
A/Domestic_Cat/Texas/062222-24-1-3/2024	2.3.4.4b	B3.13	2024-03-19	EPI_ISL_19155879	USA	Texas	Domestic cat	Brain	Farm 1
A/Domestic_Cat/Texas/062222-24-1-4/2024	2.3.4.4b	B3.13	2024-03-19	EPI_ISL_19155880	USA	Texas	Domestic cat	Lung	Farm 1
A/Grackle/Texas/062211-24-4/2024	2.3.4.4b	B3.13	2024-03-19	EPI_ISL_19155831	USA	Texas	Grackle	Choanal swab	Farm 1
A/Raccoon/USA/24-009496-002-original/2024	2.3.4.4b	B3.13	2024-03-23	EPI_ISL_19094634	USA	New Mexico	Raccoon	Brain	Farm 8
